# Comparative reservoir competence of *Peromyscus leucopus*, C57BL/6J, and C3H/HeN for *Borrelia burgdorferi* B31

**DOI:** 10.1101/2023.09.28.559638

**Authors:** Jeffrey S. Bourgeois, Stephanie S. You, Luke H. Clendenen, Muskan Shrestha, Tanja Petnicki-Ocwieja, Sam R Telford, Linden T. Hu

## Abstract

*Borrelia burgdorferi*, a Lyme disease spirochete, causes a range of acute and chronic maladies in humans. However, a primary vertebrate reservoir in the United States, the white-footed deermouse *Peromyscus leucopus*, is reported not to have reduced fitness following infection. While laboratory strains of *Mus musculus* mice have successfully been leveraged to model acute human Lyme disease, the ability for these rodents to model *B. burgdorferi*-*P. leucopus* interactions remains understudied. Here we compared infection of *P. leucopus* with *B. burgdorferi* B31 with infection of the traditional *B. burgdorferi* murine models—C57BL/6J and C3H/HeN *Mus musculus*, which develop signs of inflammation akin to human disease. We find that *B. burgdorferi* were able to reach much higher burdens (10- to 30-times higher) in multiple *M. musculus* skin sites, and that the overall dynamics of infection differed between the two rodent species. We also found that *P. leucopus* remained transmissive to larval *Ixodes scapularis* for a far shorter period than either *M. musculus* strain. In line with these observations, we found that *P. leucopus* does launch a modest but sustained inflammatory response against *B. burgdorferi* in the skin, which we hypothesize leads to reduced bacterial viability and rodent-to-tick transmission in these hosts. Similarly, we also observe evidence of inflammation in infected *P. leucopus* hearts. These observations provide new insight into reservoir species and the *B. burgdorferi* enzootic cycle.

**Importance:** A Lyme disease-causing bacteria, *Borrelia burgdorferi*, must alternate between infecting a vertebrate host—usually rodents or birds—and ticks. In order to be successful in that endeavor the bacteria must avoid being killed by the vertebrate host before it can infect a new larval tick. In this work we examine how *B. burgdorferi* and one of its primary vertebrate reservoirs, *Peromyscus leucopus*, interact during an experimental infection. We find that *B. burgdorferi* appear to colonize its natural host less successfully than conventional laboratory mouse models which aligns with a sustained seemingly anti-bacterial response by *P. leucopus* against the microbe. These data enhance our understanding of *P. leucopus* host-pathogen interactions and could potentially serve as a foundation to uncover ways to disrupt the spread of *B. burgdorferi* in nature.
