## Supplementary material for "Comparative reservoir competence of *Peromyscus leucopus*, C57BL/6J, and C3H/HeN for *Borrelia burgdorferi* B31": File S2: File S2.xlsx

### Sheet: Sheet1
C57BL/6J	Sex	Myocarditis	Valvulitis	Arteritis	Myocardial Fibrosis	Total Score
B/6_UI	M	2	0	0	0	2
B/6_UI	F	0	0	0	0	0
B/6_UI	M	2	0	2	0	4
B/6_UI	F	0	0	0	0	0
B/6_W1	M	2	1	2	0	5
B/6_W1	F	1	2	0	0	3
B/6_W1	F	0	0	0	0	0
B/6_W2	M	1	0	3	0	4
B/6_W2	F	1	0	3	0	4
B/6_W2	M	0	2	2	0	4
B/6_W2	F	2	2	2	0	6
B/6_W4	M	3	1	3	0	7
B/6_W4	F	1	0	3	0	4
B/6_W4	M	2	0	2	0	4
B/6_W4	F	2	2	1	0	5
C3H/HeN	Sex	Myocarditis	Valvulitis	Arteritis	Myocardial Fibrosis	Total Score
C3H_UI	M	1	1	1	0	3
C3H_UI	F	1	1	2	0	4
C3H_UI	M	0	0	0	0	0
C3H_UI	F	0	1	0	0	1
C3H_W1	M	0	0	0	0	0
C3H_W1	F	1	1	0	0	2
C3H_W1	M	0	2	0	0	2
C3H_W1	F	0	2	1	0	3
C3H_W2	M	3	1	2	0	6
C3H_W2	F	2	2	3	0	7
C3H_W2	M	2	2	2	0	6
C3H_W2	F	3	3	3	0	9
C3H_W4	M	3	3	3	0	9
C3H_W4	F	3	1	3	1	8
C3H_W4	M	1	2	3	0	6
C3H_W4	F	3	2	2	1	8
Peromyscus leucopus	Sex	Myocarditis	Valvulitis	Arteritis	Myocardial Fibrosis	Total Score
Peromyscus_UI	M	0	0	0	0	0
Peromyscus_UI	F	0	0	0	0	0
Peromyscus_UI	M	0	0	0	0	0
Peromyscus_UI	F	1	1	0	0	2
Peromyscus_W1	M	0	0	2	0	2
Peromyscus_W1	F	0	0	0	0	0
Peromyscus_W1	M	0	0	0	0	0
Peromyscus_W1	F	0	0	0	0	0
Peromyscus_W2	M	1	1	0	0	2
Peromyscus_W2	F	1	2	2	1	6
Peromyscus_W2	M	1	0	0	0	1
Peromyscus_W2	F	2	1	0	0	3
Peromyscus_W4	M	2	1	2	0	5
Peromyscus_W4	F	3	0	0	0	3
Peromyscus_W4	M	2	0	0	0	2
Peromyscus_W4	F	2	2	2	0	6
